# Comparative single-cell multiomic analysis reveals evolutionarily conserved and species-specific cellular mechanisms mediating natural retinal aging

**DOI:** 10.1101/2025.09.09.673285

**Authors:** Pin Lyu, Isabella Palazzo, Yang Jin, Leah J. Campbell, Clayton P. Santiago, Rogger P. Carmen-Orozco, Thanh Hoang, Jared A. Tangeman, Alexander D. Park, Shawn H. Yang, Jianming Shao, Rui Chen, David Hyde, Jiang Qian, Seth Blackshaw

## Abstract

Biological age is a major risk factor in the development of common degenerative retinal diseases such as age-related macular degeneration and glaucoma. To systematically characterize molecular mechanisms underlying retinal aging, we performed integrated single-cell RNA- and ATAC-Seq analyses of the retina and retinal pigment epithelium (RPE) across the natural lifespan in zebrafish, mice, and humans. By profiling gene expression and chromatin accessibility, we identified extensive cell type- and species-specific aging-dependent changes, with a much smaller number of broadly expressed and conserved genes that include regulators of inflammation and autophagy. We constructed predictive aging clocks for retinal cell types and observed dynamic, reversible shifts in cellular age following acute injury. Spatial transcriptomic analysis revealed region-specific aging signatures and proximity effects, with Müller glia exhibiting pro-rejuvenating influences on neighboring neurons. Targeted Müller glia-specific induction of Yamanaka factors reduced molecular age in rod photoreceptors and bipolar cells without altering glial age. Our findings define conserved and divergent regulatory and signaling pathways mediating retinal aging, highlighting Müller glia as potential therapeutic targets for combating age-associated retinal dystrophies.
