## Supplemental Table 1 for "Comparative single-cell multiomic analysis reveals evolutionarily conserved and species-specific cellular mechanisms mediating natural retinal aging"

### Sheet: Table of Contents
Table	Contents
Zebrafish	number of cells in each age in each cell type for Zebrafish samples
Mouse	number of cells in each age in each cell type for Mouse samples
Human	number of cells in each age in each cell type for Human samples

### Sheet: Zebrafish
	1	3	6	12	18	22	24	30	36	48
AC	2807	5497	5244	3397	2749	1460	2465	2383	2230	5885
BC	4334	5749	4424	4935	3844	1067	4269	3652	3518	3614
Cone	3323	4242	5392	3520	2349	3348	1614	1141	1155	3835
HC	670	830	597	831	728	416	697	607	566	483
MG	304	420	355	403	322	149	225	403	372	602
Microglia	5	67	74	8	50	10	40	58	44	215
RGC	881	1526	1397	995	595	684	286	409	350	1498
Rod	2201	3205	5481	4444	3499	2436	3342	4599	5345	5474
RPE	429	258	118	140	75	114	1	80	30	114

### Sheet: Mouse
	5	12	17	32	49	68	91	108	120
AC	2420	3313	5099	4818	4863	4759	3824	4773	5684
BC	973	2053	3478	3815	3919	3562	2752	3500	2535
Cone	1213	1176	1572	1646	1941	1901	1668	2021	1888
HC	114	86	177	160	153	156	124	172	198
MG	365	859	1803	1632	1476	1964	1173	1508	2298
Microglia	77	31	13	10	12	29	54	67	47
RGC	859	533	508	303	363	407	276	321	473
Rod	6092	7816	8143	4257	4808	5188	4098	6598	5517
RPE	92	59	15	20	14	20	18	61	13

### Sheet: Human
	10	25	37.5	50	60	70	80	90
AC	8077	26273	17054	18653	66636	179579	105407	120547
HC	4225	5261	6290	5076	15803	24157	11784	6812
BC	26256	28657	32804	28128	77539	179805	139728	156290
Rod	46691	57376	64019	40795	73639	270346	247720	186643
Cone	2762	6544	7303	5814	13250	37244	23538	26853
RPE	5465	8875	15436	10407	15847	12396	4057	1557
Microglia	288	328	334	98	360	1457	600	1252
MG	9505	8171	13883	12614	25727	62391	38311	46146
RGC	1654	11009	36529	26566	44173	141548	65592	55567
