## Supplemental Table 4 for "Comparative single-cell multiomic analysis reveals evolutionarily conserved and species-specific cellular mechanisms mediating natural retinal aging"

### Sheet: Table of Contents
Tables	Contents
GO_Zebrafish_DEGs	Enrichment of senescence-related GO terms in old aging genes of zebrafish
GO_Mouse_DEGs	Enrichment of senescence-related GO terms in old aging genes of mouse
GO_Human_DEGs	Enrichment of senescence-related GO terms in old aging genes of human

### Sheet: GO_Zebrafish_DEGs
celltype	ID	GeneRatio	BgRatio	pvalue	geneID	Count	p.adjust	qvalue
AC	SenMayo_senescence	11/2210	107/31742	0.125271	sema3fa/mmp14b/jun/ctsba/egf/timp2a/pigf/cd40/sema3fb/nrg1/cxcl12b	11	0.250542	0.250542
AC	Reactome_senescence	3/2210	55/31742	0.746522	ubb/rps6ka3a/jun	3	0.746522	0.746522
BC	Reactome_senescence	5/2578	55/31742	0.465419	ubb/jun/cdkn2c/anapc10/cdkn1a	5	0.465419	0.465419
BC	SenMayo_senescence	10/2578	107/31742	0.369927	sema3fa/vegfc/jun/rps6ka5/ctsba/timp2a/angpt1/sema3fb/nrg1/scamp4	10	0.465419	0.465419
Cone	Reactome_senescence	7/2946	55/31742	0.246347	ubb/ehmt1a/anapc7/anapc5/anapc1/rps6ka2/cdc23	7	0.492693	0.492693
Cone	SenMayo_senescence	10/2946	107/31742	0.539308	vegfab/pappaa/sema3fa/mmp14b/c3a.6/igfbp3/timp2a/acvr1ba/tnfrsfa/scamp4	10	0.539308	0.539308
HC	SenMayo_senescence	11/2878	107/31742	0.377683	igf1/sema3fa/igfbp5a/egfra/vegfc/ctsba/cd40/sema3fb/tnfrsf1b/nrg1/cxcl12b	11	0.755366	0.755366
HC	Reactome_senescence	3/2878	55/31742	0.886177	ubb/cebpb/cdkn1a	3	0.886177	0.886177
MG	Reactome_senescence	5/1627	55/31742	0.150178	ubb/cebpb/anapc16/cdk6/cdkn1a	5	0.300356	0.300356
MG	SenMayo_senescence	5/1627	107/31742	0.646575	kitlgb/bmp2b/mmp9/egf/cxcl12b	5	0.646575	0.646575
Microglia	Reactome_senescence	2/842	55/31742	0.430561	ccna2/ehmt1b	2	0.861122	0.861122
Microglia	SenMayo_senescence	1/842	107/31742	0.943951	nrg1	1	0.943951	0.943951
RGC	SenMayo_senescence	8/1676	107/31742	0.204266	nap1l4b/acvr1bb/sema3fa/rps6ka5/egf/il15l/cxcl12b/scamp4	8	0.408531	0.408531
RGC	Reactome_senescence	2/1676	55/31742	0.794463	ubb/ehmt1b	2	0.794463	0.794463
Rod	Reactome_senescence	3/1758	55/31742	0.593842	ubb/cdkn2c/cdkn1a	3	0.712899	0.712899
Rod	SenMayo_senescence	5/1758	107/31742	0.712899	igfbp5a/lcp1/bmp2b/timp2a/cxcl12b	5	0.712899	0.712899
RPE	Reactome_senescence	1/991	55/31742	0.825531	cdkn1a	1	0.825531	0.825531
RPE	SenMayo_senescence	3/991	107/31742	0.653305	kitlgb/timp2b/timp2a	3	0.825531	0.825531

### Sheet: GO_Mouse_DEGs
celltype	ID	GeneRatio	BgRatio	pvalue	geneID	Count	p.adjust	qvalue
AC	Reactome_senescence	2/1448	53/32226	0.694713	Anapc1/Mapk1	2	0.694713	0.694713
AC	SenMayo_senescence	6/1448	118/32226	0.43816	Fgf2/Hgf/Igf1/Rps6ka5/Il6st/Lcp1	6	0.694713	0.694713
BC	Reactome_senescence	4/1256	53/32226	0.151247	Anapc1/Ccna2/Igfbp7/Mapk1	4	0.17776	0.17776
BC	SenMayo_senescence	7/1256	118/32226	0.17776	Egf/Igfbp7/Plat/Il15/Iqgap2/Angpt1/Vegfa	7	0.17776	0.17776
Cone	Reactome_senescence	1/1224	53/32226	0.871772	Cdkn2c	1	0.989721	0.989721
Cone	SenMayo_senescence	1/1224	118/32226	0.989721	Iqgap2	1	0.989721	0.989721
HC	Reactome_senescence	0/597	53/32226	1		0	1	1
HC	SenMayo_senescence	2/597	118/32226	0.645257	Fgf2/Ctsb	2	1	1
MG	SenMayo_senescence	16/1608	118/32226	0.00025958	Ptges/Fgf7/Fgf2/Pappa/Hgf/Cxcl10/Spx/Il15/Icam1/Timp2/Pgf/Edn1/Il6st/Ang/Ctsb/Fas	16	0.000519161	0.000519161
MG	Reactome_senescence	4/1608	53/32226	0.271582	Anapc1/Nfkb1/Rps6ka1/Stat3	4	0.271582	0.271582
Microglia	SenMayo_senescence	10/741	118/32226	0.000407643	Csf1/Serpine1/Axl/Ptbp1/Kitl/Cxcl16/Igfbp4/Ctsb/Vegfa/C3	10	0.000815285	0.000815285
Microglia	Reactome_senescence	1/741	53/32226	0.708848	Anapc5	1	0.708848	0.708848
RGC	SenMayo_senescence	4/688	118/32226	0.245209	Fgf2/Gdf15/Lcp1/Vegfa	4	0.490418	0.490418
RGC	Reactome_senescence	1/688	53/32226	0.681679	Rps6ka2	1	0.681679	0.681679
Rod	Reactome_senescence	3/1216	53/32226	0.323247	Ccna2/Cdkn2c/Stat3	3	0.323247	0.323247
Rod	SenMayo_senescence	6/1216	118/32226	0.286972	Fgf2/Il15/Il18/Egfr/Il6st/Angpt1	6	0.323247	0.323247
RPE	Reactome_senescence	2/483	53/32226	0.188548	Anapc4/Cdc16	2	0.377095	0.377095
RPE	SenMayo_senescence	1/483	118/32226	0.832241	Kitl	1	0.832241	0.832241

### Sheet: GO_Human_DEGs
celltype	ID	GeneRatio	BgRatio	pvalue	geneID	Count	p.adjust	qvalue
AC	SenMayo_senescence	14/3344	125/36367	0.258567	INHA/IL15/CTSB/NRG1/GEM/ITPKA/FGF7/CXCL16/GMFG/AXL/TUBGCP2/SCAMP4/ANGPTL4/PLAUR	14	0.517134	0.517134
AC	Reactome_senescence	4/3344	52/36367	0.716255	UBE2E1/CDK6/ANAPC5/FZR1	4	0.716255	0.716255
BC	SenMayo_senescence	15/2953	125/36367	0.0821735	PIGF/INHA/CTSB/IGFBP6/PGF/RPS6KA5/CXCL16/TIMP2/CD55/IGFBP3/VGF/TUBGCP2/LCP1/IGFBP4/ANGPTL4	15	0.164347	0.164347
BC	Reactome_senescence	6/2953	52/36367	0.244797	RPS6KA1/CDKN2C/EHMT2/MAPK3/ANAPC5/FZR1	6	0.244797	0.244797
Cone	Reactome_senescence	7/3005	52/36367	0.134748	CDC23/CDC27/CEBPB/RPS6KA3/RPS6KA1/EHMT1/FZR1	7	0.269497	0.269497
Cone	SenMayo_senescence	8/3005	125/36367	0.81999	PIGF/INHA/ITGA2/NRG1/SEMA3F/TUBGCP2/LCP1/IGFBP4	8	0.81999	0.81999
HC	Reactome_senescence	7/2801	52/36367	0.102593	RPS6KA1/CDKN2C/CDKN1B/MAPK3/CEBPB/ANAPC5/FZR1	7	0.205185	0.205185
HC	SenMayo_senescence	9/2801	125/36367	0.631977	INHA/ITGA2/IGFBP3/PLAT/IGFBP6/ANGPTL4/CD55/TUBGCP2/TIMP2	9	0.631977	0.631977
MG	Reactome_senescence	5/2235	52/36367	0.213843	CDKN2B/FZR1/IGFBP7/ANAPC15/MAPK3	5	0.427687	0.427687
MG	SenMayo_senescence	7/2235	125/36367	0.653705	INHA/CCL5/GMFG/IGFBP2/IGFBP7/IGFBP6/AXL	7	0.653705	0.653705
Microglia	SenMayo_senescence	18/2278	125/36367	0.000801546	PIGF/IQGAP2/FGF1/SERPINE1/ACVR1B/SELPLG/CCL5/PECAM1/GMFG/IL15/HGF/TUBGCP2/IL18/CD9/MMP2/TIMP2/AXL/BEX3	18	0.00160309	0.00160309
Microglia	Reactome_senescence	3/2278	52/36367	0.640405	ANAPC4/UBE2D1/CDKN2A	3	0.640405	0.640405
RGC	Reactome_senescence	7/3818	52/36367	0.302495	CDKN2C/ANAPC5/CCNA1/RPS6KA1/EHMT2/UBC/MAPK3	7	0.60499	0.60499
RGC	SenMayo_senescence	11/3818	125/36367	0.773636	PIGF/INHA/EGFR/PLAT/NAP1L4/IL18/IGFBP5/EDN1/IGFBP6/LCP1/ITPKA	11	0.773636	0.773636
Rod	Reactome_senescence	8/2743	52/36367	0.0398608	CDKN2C/UBE2E1/ANAPC16/JUN/IGFBP7/EHMT2/CDC16/FZR1	8	0.0496119	0.0496119
Rod	SenMayo_senescence	15/2743	125/36367	0.0496119	FGF2/IGFBP3/KITLG/IGFBP4/JUN/CD55/IGFBP7/VGF/TUBGCP2/IGFBP6/CXCL16/TIMP2/PTBP1/ANGPTL4/ETS2	15	0.0496119	0.0496119
RPE	Reactome_senescence	14/3375	52/36367	0.000202689	RPS6KA2/ANAPC2/STAT3/CDC27/CEBPB/JUN/ANAPC10/EHMT2/RELA/CDK2/CDK4/UBC/FOS/FZR1	14	0.000405377	0.000405377
RPE	SenMayo_senescence	23/3375	125/36367	0.00111401	IGFBP2/CTNNB1/VEGFC/NAP1L4/TNFRSF1B/JUN/SERPINE2/SEMA3F/CXCL2/IQGAP2/CCL26/TNFRSF1A/MMP2/CXCL16/CCL2/CCL3/PECAM1/PTBP1/C3/ICAM1/GDF15/GMFG/AXL	23	0.00111401	0.00111401
